# E2F4 as a single multifactorial target against Alzheimer’s disease

**DOI:** 10.1101/2020.05.08.082784

**Authors:** Noelia López-Sánchez, Morgan Ramón-Landreau, Cristina Trujillo, Alberto Garrido-García, José M. Frade

## Abstract

Alzheimer’s disease (AD) has a multifactorial etiology, which requires a single multi-target approach for an efficient treatment. We have focused on E2F4, a transcription factor that regulates cell quiescence and tissue homeostasis, controls gene networks affected in AD, and is upregulated in the brain of Alzheimer’s patients and of APP^swe^/PS1^dE9^ and 5xFAD transgenic mice. E2F4 contains an evolutionarily-conserved Thr-motif that, when phosphorylated, modulates its activity, thus constituting a potential target for intervention. Here we show that neuronal expression in 5xFAD mice of a dominant negative form of E2F4 lacking this Thr-motif (E2F4DN) potentiates a transcriptional program consistent with the attenuation of the immune response and global brain homeostasis. This correlates with reduced microgliosis and astrogliosis, modulation of Aβ proteostasis, and blockade of neuronal tetraploidization. Moreover, E2F4DN prevents cognitive impairment and body weight loss, a known somatic alteration associated with AD. Our finding is relevant for AD, since E2F4 is expressed in cortical neurons from Alzheimer patients in association with Thr-specific phosphorylation, as evidenced by an anti-E2F4/anti-phosphoThr proximity ligation assay. We propose E2F4DN-based gene therapy as a promising multifactorial approach against AD.
