## Supplementary material for "E2F4 as a single multifactorial target against Alzheimer’s disease": Table S1

### Sheet: Differentially Expressed Genes
gene_id	gene	locus	uniprot_accession	protein	FAD/EGFP value	FAD/E2F4DN value	ratio E2F4DN/EGFP	log2(fold_change)	p_value	association with AD
XLOC_025527	1190002N15Rik (Dipk2a)	NC_000075.6:94517863-94538081	Q3USZ8	divergent protein kinase domain 2A	11.9198	8.16435	0.68494	-0.545947	0.02855
XLOC_011185	1700086P04Rik	NC_000070.6:129050086-129058122	ncRNA		0.583504	0.122776	0.210412	-2.24872	0.0426
XLOC_024015	2900052N01Rik	NC_000075.6:46913556-46927366	ncRNA		19.8801	10.4881	0.527568	-0.922572	0.00035
XLOC_013261	3110082J24Rik	NC_000071.6:30103583-30154980	Q3V208	Uncharacterized protein	1.59335	1.50098	0.942028	-0.0861566	0.0489
XLOC_015702	4930479D17Rik	NC_000072.6:146657217-146665403	ncRNA		0.644591	1.89447	2.93903	1.55534	0.0387
XLOC_036183	4930480K23Rik	NC_000080.6:69732783-69767113	ncRNA		0.94482	1.94832	2.06211	1.04412	0.03125
XLOC_011921	6030443J06Rik	NC_000071.6:22550412-22558171	ncRNA		0.418327	0.174303	0.416667	-1.26303	0.0431
XLOC_019266	9330104G04Rik	NC_000073.6:16871343-16875306	ncRNA		2.78966	1.64331	0.589072	-0.763488	0.02885
XLOC_022266	9330133O14Rik	NC_000074.6:122443655-122451322	Q8C3M0	Uncharacterized protein	3.39635	2.10713	0.62041	-0.688703	0.04225
XLOC_025491	9330159M07Rik	NC_000075.6:88839163-88858870	ncRNA		0.934072	0.350271	0.374994	-1.41506	0.0195
XLOC_019736	9830147E19Rik (Zfp976)	NC_000073.6:42577536-42644886	E9Q981	Zfp976 (Zinc Finger Protein 976 )	0.504096	0.252269	0.500438	-0.998735	0.04645
XLOC_037670	A830021M18Rik	NC_000081.6:36717881-36730786	ncRNA		2.68123	0.868242	0.323822	-1.62673	0.0117
XLOC_013578	Adamts3	NC_000071.6:89673840-89883674	G3X9D2	a disintegrin-like and metallopeptidase (reprolysin type) with thrombospondin type 1 motif, 3(Adamts3)	5.98833	4.22116	0.704898	-0.504516	0.04685	Yamakage et al. Biol. Pharm. Bull. 2019; 42: 354-356 / Scholz et al. J. Neural Transm. 2018; 125: 77-87.
XLOC_021969	Adcy7	NC_000074.6:88272365-88329965	P51829	adenylate cyclase 7(Adcy7)	2.17423	3.98503	1.83285	0.874087	0.0017
XLOC_041671	Adcyap1	NC_000083.6:93194340-93206544	O70176	adenylate cyclase activating polypeptide 1(Adcyap1)	7.01589	4.46023	0.635733	-0.653509	0.0294	Han et al. JAMA Neurol. 2015; 72 :333-339 / Han et al. Neurology 2014; 82: 1724-1728.
XLOC_031546	Adi1	NC_000078.6:28675206-28682175	Q99JT9	acireductone dioxygenase 1(Adi1)	11.1361	16.6111	1.49164	0.576906	0.02715	Chung et al. Alzheimers Res. Ther. 2018; 10: 22.
XLOC_010098	Agmat	NC_000070.6:141746674-141759263	A2AS89	agmatine ureohydrolase (agmatinase)(Agmat)	2.24857	1.14058	0.507247	-0.979239	0.03895
XLOC_044547	Aldh1a1	NC_000085.6:20601981-20643462	P24549	aldehyde dehydrogenase family 1, subfamily A1(Aldh1a1)	17.7701	11.1153	0.625506	-0.676914	0.0088	Grünblatt and Riederer. J. Neural Transm. 2016; 123: 83-90. / Nikhil et al. Mol. Neurobiol. 2019; 56 :1366-1390.
XLOC_024235	Anxa2	NC_000075.6:69453682-69491792	P07356	annexin A2(Anxa2)	9.02384	13.3687	1.48149	0.567041	0.0451	Eberhard et al. Am. J. Pathol. 1994; 145: 640-649.
XLOC_012434	Anxa3	NC_000071.6:96793384-96845968	Q3U737	annexin A3(Anxa3)	4.5493	8.35442	1.83642	0.876896	0.0054
XLOC_007831	Anxa5	NC_000069.6:36448922-36475887	P48036	annexin A5(Anxa5)	29.7555	42.8358	1.43959	0.525659	0.02385	Yamaguchi et al. J. Neurosci. Res. 2010 ;88: 2682-2692. / Sohma et al. Front. Aging Neurosci. 2013; 5:15.
XLOC_000314	Aox4	NC_000067.6:58210396-58268600	Q3TYQ9	aldehyde oxidase 4(Aox4)	0.74752	0.288231	0.385583	-1.37489	0.0062
XLOC_038606	Arc	NC_000081.6:74669080-74672570	Q9WV31	activity regulated cytoskeletal-associated protein(Arc)	99.7635	159.766	1.60145	0.679373	0.0019	Piras et al. Hippocampus 2017; 27:784-793. / Wilkerson et al. Semin. Cell Dev. Biol. 2018; 77: 51-62.
XLOC_016445	Arhgap25	NC_000072.6:87458543-87533261	Q8BYW1	Rho GTPase activating protein 25(Arhgap25)	2.42203	3.70943	1.53154	0.614984	0.03785
XLOC_025224	Arid3b	NC_000075.6:57790227-57836847	F8WIN2	AT rich interactive domain 3B (BRIGHT-like)(Arid3b)	2.42841	3.738	1.53928	0.622256	0.0413
XLOC_029417	Arl4d	NC_000077.6:101665540-101667832	Q99PE9	ADP-ribosylation factor-like 4D(Arl4d)	16.4316	24.8411	1.51179	0.596253	0.02225
XLOC_032189	Aspg	NC_000078.6:112106682-112127573	A0JNU3	asparaginase(Aspg)	1.64774	2.76097	1.67561	0.744688	0.0317
XLOC_002611	Atf3	NC_000067.6:191170295-191183333	Q7TPG4	activating transcription factor 3(Atf3)	0.397312	1.2508	3.14816	1.6545	0.012	Zhu et al. J. Neuropathol. Exp. Neurol. 2014; 73: 362-374.
XLOC_024934	Barx2	NC_000075.6:31846043-31913285	O08686	BarH-like homeobox 2(Barx2)	4.11744	2.46553	0.598802	-0.739848	0.03875
XLOC_026947	Bbs10	NC_000076.6:111298678-111301736	Q9DBI2	Bardet-Biedl syndrome 10 (human)(Bbs10)	1.81255	0.972838	0.536723	-0.89775	0.0291
XLOC_007319	Bcl2l15	NC_000069.6:103830833-103854618	Q08ED0	BCLl2-like 15(Bcl2l15)	0.979966	0.364246	0.371692	-1.42782	0.0445
XLOC_005616	Bmf	NC_000068.7:118528756-118549678	Q91ZE9	BCL2 modifying factor(Bmf)	0.521829	0.921314	1.76555	0.820114	0.04415	Akhter et al. Mol. Cell. Neurosci. 2018; 88: 249-257.
XLOC_022835	Bst2	NC_000074.6:71534258-71537437	Q8R2Q8	bone marrow stromal cell antigen 2(Bst2)	3.93482	8.97416	2.2807	1.18948	0.00575
XLOC_029224	C030037D09Rik	NC_000077.6:88718642-88729510	ncRNA		2.01724	3.93314	1.94976	0.963299	0.0269
XLOC_011318	C1qa	NC_000070.6:136895915-136898844	Q3TXB1	complement component 1, q subcomponent, alpha polypeptide(C1qa)	23.1407	37.2327	1.60897	0.686141	0.00805	Mukherjee et al. Front. Neurosci. 2019; 13: 2.
XLOC_011316	C1qb	NC_000070.6:136880144-136886177	Q3U6I5	complement component 1, q subcomponent, beta polypeptide(C1qb)	43.6227	66.5194	1.52488	0.608694	0.01025	Johnson et al. Neurobiol. Aging 1992; 13: 641-648.
XLOC_011317	C1qc	NC_000070.6:136889801-136892932	Q02105	complement component 1, q subcomponent, C chain(C1qc)	32.5397	54.2543	1.66733	0.737537	0.003	Nam et al. Biochim. Biophys. Acta Mol. Basis Dis. 2018; 1864: 152-161.
XLOC_017710	C230062I16Rik	NC_000073.6:29960892-29969664	ncRNA		2.12559	0.538125	0.253165	-1.98185	0.0055
XLOC_042123	C4b	NC_000083.6:34728035-34743901	G3UZS2	complement component 4B (Chido blood group)(C4b)	3.23407	8.1758	2.52802	1.33801	5e-05	Zorzetto et al. Curr. Alzheimer Res. 2017; 14: 303-308.
XLOC_015090	Capg	NC_000072.6:72538281-72562983	Q99LB4	capping protein (actin filament), gelsolin-like(Capg)	1.75768	3.75738	2.13769	1.09605	0.01435
XLOC_042289	Capn11	NC_000083.6:45630190-45660073	A0A0A0MQJ1	calpain 11(Capn11)	1.65359	0.047317	0.0286147	-5.1271	0.00195
XLOC_006648	Car13	NC_000069.6:14641726-14663002	Q9D6N1	carbonic anhydrase 13(Car13)	0.392382	0.965385	2.46032	1.29884	0.0288
XLOC_019533	Catsperg1	NC_000073.6:29181531-29215631	E9Q355	catsper channel auxiliary subunit gamma 1(Catsperg1)	0.626316	0.29336	0.46839	-1.09422	0.0084
XLOC_023295	Cbfa2t3	NC_000074.6:122625135-122699780	B7ZP57	core-binding factor, runt domain, alpha subunit 2, translocated to, 3 (human)(Cbfa2t3)	3.26296	4.75174	1.45627	0.542275	0.0293
XLOC_028875	Ccdc42	NC_000077.6:68587036-68597954	Q5SV66	coiled-coil domain containing 42(Ccdc42)	1.70155	0.765697	0.45	-1.152	0.0373
XLOC_030526	Ccl6	NC_000077.6:83582060-83623693	P27784	chemokine (C-C motif) ligand 6(Ccl6)	0.730101	3.38598	4.63769	2.2134	0.00095
XLOC_030525	Ccl9	NC_000077.6:83572916-83578636	Q3U9T8	chemokine (C-C motif) ligand 9(Ccl9)	0.125686	0.535328	4.25925	2.0906	0.01505
XLOC_040742	Ccr6	NC_000083.6:8236042-8272517	Q542B6	chemokine (C-C motif) receptor 6(Ccr6)	0.423636	0.158203	0.373441	-1.42105	0.03275	Subramanian et al. J. Alzheimers Dis. 2010; 22: 619-629.
XLOC_043773	Cd14	NC_000084.6:36725063-36726815	Q3U6A3	CD14 antigen(Cd14)	1.71846	3.513	2.04427	1.03159	0.01235	Yu and Ye. Cell. Mol. Neurobiol. 2015; 35: 71-83.
XLOC_019799	Cd37	NC_000073.6:45215752-45239234	Q61470	CD37 antigen(Cd37)	2.71492	4.83589	1.78123	0.832869	0.0453
XLOC_004404	Cd40	NC_000068.7:165055607-165071654	P27512	CD40 antigen(Cd40)	0.112395	0.45964	4.08951	2.03193	0.0233	Giunta et al. CNS Neurol. Disord. Drug Targets. 2010; 9: 149-155.
XLOC_001106	Cd48	NC_000067.6:171681419-171705257	Q18PH8	CD48 antigen(Cd48)	0.508279	1.33626	2.62899	1.39451	0.04565
XLOC_011276	Cd52	NC_000070.6:134093537-134095073	Q64389	CD52 antigen(Cd52)	3.11693	8.65815	2.77778	1.47393	0.012
XLOC_030295	Cd68	NC_000077.6:69664212-69666170	P31996	CD68 antigen(Cd68)	8.62199	15.4916	1.79675	0.845397	0.00515	Matsumura et al. J. Alzheimers Dis. 2015; 44: 409-423.
XLOC_001109	Cd84	NC_000067.6:171839696-171890718	A0A0R4J1S4	CD84 antigen(Cd84)	0.749923	2.98105	3.97514	1.991	5e-05
XLOC_036718	Cdhr1	NC_000080.6:37077848-37098311	Q810K1	cadherin-related family member 1(Cdhr1)	1.80566	3.29605	1.8254	0.86821	0.0051
XLOC_022269	Cdt1	NC_000074.6:122568014-122573130	Q8R4E9	chromatin licensing and DNA replication factor 1(Cdt1)	0.984951	1.85499	1.88333	0.913288	0.03845
XLOC_020790	Cfap46	NC_000073.6:139582974-139686742	Q8BZQ3	cilia and flagella associated protein 46(Cfap46)	1.52518	0.899921	0.590042	-0.761106	0.01795
XLOC_027830	Cfap54	NC_000076.6:92775573-93083589	F6V4L0	cilia and flagella associated protein 54(Cfap54)	0.697407	1.81488	2.60233	1.3798	5e-05
XLOC_016785	Clec7a	NC_000072.6:129459779-129507354	V9GXI5	C-type lectin domain family 7, member a(Clec7a)	0.181578	1.30634	7.19437	2.84687	0.0019
XLOC_029256	Col1a1	NC_000077.6:94936223-94953042	Q60785	collagen, type I, alpha 1(Col1a1)	2.14843	3.22151	1.49947	0.584452	0.0397
XLOC_024840	Col5a3	NC_000075.6:20770056-20815117	Q9JLI2	collagen, type V, alpha 3(Col5a3)	0.358193	0.635511	1.77421	0.827179	0.04385
XLOC_025618	Col6a4	NC_000075.6:105990108-106096848	A2AX52	collagen, type VI, alpha 4(Col6a4)	0.174977	0.388129	2.21817	1.14938	0.0177
XLOC_013580	Cox18	NC_000071.6:90214723-90223996	Q8VC74	cytochrome c oxidase assembly protein 18(Cox18)	10.0339	5.84221	0.582247	-0.780291	0.012
XLOC_024044	Cryab	NC_000075.6:50751071-50756636	P23927	crystallin, alpha B(Cryab)	59.1594	85.0317	1.43733	0.523395	0.0302	Ojha et al. PLoS One 2011; 6: e16550 / Renkawek et al. Acta Neuropathol. 1994; 87: 155-160.
XLOC_004198	Cst7	NC_000068.7:150570414-150578944	Q3TCR2	cystatin F (leukocystatin)(Cst7)	0.849061	10.3635	12.2058	3.6095	0.0001	Ofengeim et al. Proc. Natl. Acad. Sci. USA 2017; 114: E8788-E8797.
XLOC_034861	Ctla2b	NC_000079.6:60895350-60897934	A0A0R4J245	cytotoxic T lymphocyte-associated protein 2 beta(Ctla2b)	0.331546	0.955977	2.88339	1.52777	0.0479
XLOC_020867	Ctsd	NC_000073.6:142375915-142387870	Q8C243	cathepsin D(Ctsd)	230.781	341.569	1.48006	0.565651	0.0095	Chai et al. Brain Pathol. 2019; 29: 63-74.
XLOC_007202	Ctss	NC_000069.6:95526785-95556405	O70370	cathepsin S(Ctss)	35.4847	68.0037	1.91642	0.938417	5e-05	Castillo et al. Sci. Rep. 2017; 7: 17762.
XLOC_006196	Ctsz	NC_000068.7:174415803-174439039	Q9ES94	cathepsin Z(Ctsz)	35.0899	56.0574	1.59754	0.675848	0.0272
XLOC_002085	Cxcr4	NC_000067.6:128588198-128592311	A1E2I3	chemokine (C-X-C motif) receptor 4(Cxcr4)	0.282014	0.762348	2.70323	1.43468	0.042	Li and Wang. Brain Circ. 2017; 3: 199-203 / Yin et al. Neurobiol. Aging 2017; 55: 115-122.
XLOC_037940	Cyth4	NC_000081.6:78597046-78622019	Q3U8A6	cytohesin 4(Cyth4)	3.99569	6.2685	1.56882	0.649676	0.02375	Rezazadeh et al. J. Mol. Neurosci. 2015; 56: 593-596.
XLOC_006812	D3Ertd751e	NC_000069.6:41742605-41803292	A0A0R4J1L5	DNA segment, Chr 3, ERATO Doi 751, expressed(D3Ertd751e)	3.69301	2.20031	0.595804	-0.747089	0.03555
XLOC_008671	Dapp1	NC_000069.6:137931006-138016325	Q9QXT1	dual adaptor for phosphotyrosine and 3-phosphoinositides 1(Dapp1)	1.00512	1.76576	1.75677	0.812921	0.03765
XLOC_037699	Dcstamp	NC_000081.6:39745929-39760938	Q3U482	dendrocyte expressed seven transmembrane protein(Dcstamp)	0.0526534	0.520614	9.88757	3.30562	0.0137	Kamphuis et al. Biochim. Biophys Acta. 2016; 1862: 1847-1860.
XLOC_035283	Ddx4	NC_000079.6:112598332-112652633	Q61496	DEAD (Asp-Glu-Ala-Asp) box polypeptide 4(Ddx4)	0.400766	0.802148	2.00154	1.00111	0.0455
XLOC_041049	Def6	NC_000083.6:28207777-28228608	A0A0R4IZX1	differentially expressed in FDCP 6(Def6)	0.736433	1.40048	1.90171	0.927297	0.04795
XLOC_000256	Dnah7b	NC_000067.6:46065793-46373626	A0A087WPC9	dynein, axonemal, heavy chain 7B(Dnah7b)	0.217414	0.503864	2.31753	1.21259	0.00125
XLOC_000258	Dnah7c	NC_000067.6:46424244-46807477	A0A087WR13	dynein, axonemal, heavy chain 7C(Dnah7c)	0.215716	0.408078	1.89174	0.919708	0.03575
XLOC_043662	Dsc3	NC_000084.6:19960929-20002412	P55850	desmocollin 3(Dsc3)	0.162151	0.483639	2.98265	1.57659	0.00605
XLOC_041988	Dusp1	NC_000083.6:26505590-26508472	Q3U8K3	dual specificity phosphatase 1(Dusp1)	24.0028	33.3622	1.38993	0.475013	0.04565	Leandro et al. J. Alzheimers Dis. 2018; 66: 1483-1495.
XLOC_021555	Dusp4	NC_000074.6:34807255-34821928	Q8BFV3	dual specificity phosphatase 4(Dusp4)	4.06821	5.84165	1.43593	0.521983	0.04975
XLOC_044822	Dusp5	NC_000085.6:53528670-53542372	Q1HL35	dual specificity phosphatase 5(Dusp5)	5.7257	9.28283	1.62126	0.697114	0.02685	Piras et al. Hippocampus 2017; 27: 784-793.
XLOC_022106	E2f4	NC_000074.6:105297662-105305370	Q8R0K9	E2F transcription factor 4(E2f4)	16.099	38.5643	2.39545	1.26029	5e-05
XLOC_047866	Egfl6	NC_000086.7:166523006-166585716	Q9JJZ5	EGF-like-domain, multiple 6(Egfl6)	0.454905	1.05883	2.32758	1.21883	0.0213
XLOC_000001	egfp	EGFP:0-720		enhanced green fluorescent protein	243.881	0.755518	0.0030979	-8.3345	5e-05
XLOC_043148	Egr1	NC_000084.6:34861206-34864956	Q8CAT6	early growth response 1(Egr1)	79.6014	130.371	1.6378	0.711753	0.00095	Koldamova et al. Neurobiol. Dis. 2014; 63: 107-114.
XLOC_026518	Egr2	NC_000076.6:67496358-67548955	Q3U207	early growth response 2(Egr2)	3.86085	9.03192	2.33936	1.22611	0.01615	Yin et al. Neurobiol. Aging. 2017; 55: 115-122.
XLOC_016417	Egr4	NC_000072.6:85511121-85513542	Q3URA9	early growth response 4(Egr4)	16.7209	29.1067	1.74074	0.799701	0.00085	Piras et al. Hippocampus 2017; 27: 784-793.
XLOC_042551	Eif2ak2	NC_000083.6:78850503-78906992	Q78E06	eukaryotic translation initiation factor 2-alpha kinase 2(Eif2ak2)	1.85684	3.49101	1.88008	0.910796	0.00885	Carter. Neurochem. Int. 2008; 52: 920-934 / Bullido et al. Neurobiol. Aging. 2008; 29: 1160-1166 / Azorsa et al. BMC Genomics 2010; 11: 25.
XLOC_005663	Ell3	NC_000068.7:121439026-121442601	Q80VR2	elongation factor RNA polymerase II-like 3(Ell3)	1.17101	0.465744	0.397728	-1.33015	0.03745
XLOC_006983	Fam198b	NC_000069.6:79859292-79946278	D3YXF7	family with sequence similarity 198, member B(Fam198b)	1.18256	0.584243	0.494049	-1.01728	0.00395
XLOC_008389	Fam46c	NC_000069.6:100468056-100489192	Q5SSF7	family with sequence similarity 46, member C(Fam46c)	0.621834	1.35199	2.1742	1.12048	0.0193
XLOC_002424	Fcer1g	NC_000067.6:171229571-171234349	A0A0A6YVS1	Fc receptor, IgE, high affinity I, gamma polypeptide(Fcer1g)	8.15155	16.5176	2.02631	1.01886	0.00695	Carter. Neurochem. Int. 2008; 52: 920-934 / Castillo et al. Sci. Rep. 2017; 7: 17762. / Carter. Neurochem Int. 2008; 52: 920-934 / Mukherjee et al. Front. Neurosci. 2019; 13: 2.
XLOC_020177	Folh1	NC_000073.6:86718975-86776054	O35409	folate hydrolase 1(Folh1)	1.79966	1.00517	0.558533	-0.840277	0.0272
XLOC_031902	Fos	NC_000078.6:85473900-85477269	Q6TDG4	FBJ osteosarcoma oncogene(Fos)	19.7456	34.3943	1.74187	0.800635	0.0006
XLOC_019307	Fosb	NC_000073.6:19302695-19310226	P13346	FBJ osteosarcoma oncogene B(Fosb)	3.27827	6.78995	2.0712	1.05047	0.0003	Corbett et al. Cell Rep. 2017; 20: 344-355.
XLOC_012033	Fosl2	NC_000071.6:32136471-32157840	P47930	fos-like antigen 2(Fosl2)	7.48257	11.5596	1.54487	0.627482	0.00725
XLOC_031761	Frmd6	NC_000078.6:70825334-70902234	Q8C0V9	FERM domain containing 6(Frmd6)	8.08673	12.1514	1.50263	0.5875	0.01235	Hong et al. Hum. Mutat. 2012; 33: 521-529.
XLOC_007407	Frrs1	NC_000069.6:116859566-116907714	Q8K385	ferric-chelate reductase 1(Frrs1)	0.100991	0.649557	6.43183	2.68523	5e-05
XLOC_016193	Gadd45a	NC_000072.6:67035095-67080652	P48316	growth arrest and DNA-damage-inducible 45 alpha(Gadd45a)	3.71734	6.51492	1.75258	0.809478	0.04445
XLOC_013710	Gbp4	NC_000071.6:105115766-105139586	Q61107	guanylate binding protein 4(Gbp4)	1.17664	0.551344	0.468575	-1.09364	0.02755
XLOC_013713	Gbp6	NC_000071.6:105270701-105295871	A0A0G2JF24	guanylate binding protein 6(Gbp6)	0.152235	0.383846	2.5214	1.33423	0.0254
XLOC_030847	Gfap	NC_000077.6:102887335-102897200	P03995	glial fibrillary acidic protein(Gfap)	76.3292	152.603	1.99927	0.999478	5e-05
XLOC_017673	Gmfg	NC_000073.6:28437446-28448211	Q9ERL7	glia maturation factor, gamma(Gmfg)	0.504346	1.37874	2.73372	1.45086	0.0442
XLOC_043721	Gpr17	NC_000084.6:31922277-31958619	Q6NS65	G protein-coupled receptor 17(Gpr17)	8.91565	13.2289	1.48378	0.569282	0.02405	Fumagalli et al. Neuropharmacology 2016; 104: 82-93.
XLOC_029435	Grn	NC_000077.6:102430321-102436809	H3BJ90	granulin(Grn)	28.1319	39.1793	1.3927	0.477886	0.0392	Chitramuthu et al. Brain 2017; 140: 3081-3104.
XLOC_042111	H2-Aa	NC_000083.6:34282750-34287771	Q5XQM6	histocompatibility 2, class II antigen A, alpha(H2-Aa)	1.21953	2.82299	2.31482	1.2109	0.02555
XLOC_041168	H2-Ab1	NC_000083.6:34263226-34269418	Q7YQ01	histocompatibility 2, class II antigen A, beta 1(H2-Ab1)	1.50179	2.997	1.99562	0.996833	0.0396
XLOC_042179	H2-Bl	NC_000083.6:36080188-36084249	Q6PEB5	histocompatibility 2, blastocyst(H2-Bl)	0.732802	2.00164	2.73149	1.44968	0.02235
XLOC_041210	H2-D1	NC_000083.6:35263093-35267497	P01899	histocompatibility 2, D region locus 1(H2-D1)	25.7687	39.2234	1.52213	0.606095	0.01095
XLOC_042101	H2-K1	NC_000083.6:33996011-34003190	Q7JJ15	histocompatibility 2, K1, K region(H2-K1)	18.7765	29.0296	1.54606	0.6286	0.01215
XLOC_041221	H2-Q7	NC_000083.6:35439146-35443773	E9QJR9	histocompatibility 2, Q region locus 7(H2-Q7)	0.672249	1.5179	2.25794	1.175	0.0496
XLOC_042596	Haao	NC_000083.6:83831347-83847958	Q78JT3	3-hydroxyanthranilate 3,4-dioxygenase(Haao)	0.117185	0.45918	3.91842	1.97028	0.0241
XLOC_018205	Hddc3	NC_000073.6:80343073-80346716	A0A0U1RPI7	HD domain containing 3(Hddc3)	38.1219	19.7404	0.517823	-0.949472	0.0025
XLOC_019270	Hif3a	NC_000073.6:17030992-17062427	Q0VBL6	hypoxia inducible factor 3, alpha subunit(Hif3a)	1.16276	0.719931	0.619157	-0.691618	0.03805
XLOC_033400	Hist1h2bn	NC_000079.6:21754122-21754553		H2B clustered histone 15	0.511677	0	0	-inf	0.0267
XLOC_033501	Hist1h4d	NC_000079.6:23581601-23581969		H4 clustered histone 4	0	1.36757		inf	0.00435
XLOC_001894	Hjurp	NC_000067.6:88226990-88277633	Q8CCK3	Holliday junction recognition protein(Hjurp)	9.57182	14.7907	1.54523	0.627828	0.01
XLOC_029674	Hmga1-rs1	NC_000077.6:120762793-120764392	Q566K0	high mobility group AT-hook I, related sequence 1(Hmga1-rs1)	0	0.670121		inf	5e-05
XLOC_007273	Hmgcs2	NC_000069.6:98280430-98310738	P54869	3-hydroxy-3-methylglutaryl-Coenzyme A synthase 2(Hmgcs2)	1.69828	2.73541	1.61069	0.687685	0.0392
XLOC_026674	Hmha1	NC_000076.6:80016671-80031471	Q3TBD2	histocompatibility (minor) HA-1(Hmha1)	2.45457	3.72044	1.51572	0.600004	0.0483
XLOC_013516	Hopx	NC_000071.6:77086985-77115123	Q8R1H0	HOP homeobox(Hopx)	18.4612	34.1855	1.85175	0.888887	0.00075
XLOC_013363	Hs3st1	NC_000071.6:39613934-39645143	D3YUR4	heparan sulfate (glucosamine) 3-O-sulfotransferase 1(Hs3st1)	16.5105	11.4475	0.693347	-0.528351	0.04385
XLOC_023937	Hspa8	NC_000075.6:40801272-40805199	Q3TF16	heat shock protein 8(Hspa8)	276.571	372.425	1.34658	0.429299	0.04085
XLOC_013871	Hspb8	NC_000071.6:116408490-116422864	Q3TF16	heat shock protein 8(Hspa8)	4.51489	7.01912	1.55466	0.636599	0.0386
XLOC_039828	Hunk	NC_000082.6:90386396-90499555	Q3UGV4	hormonally upregulated Neu-associated kinase(Hunk)	9.00202	5.66977	0.629833	-0.666959	0.00675
XLOC_032028	Ifi27	NC_000078.6:103433872-103443680	D3Z4L8	interferon, alpha-inducible protein 27(Ifi27)	19.4231	29.0873	1.49756	0.582617	0.03045
XLOC_033057	Igha,Ighd,Ighd1-1,Ighd2-3,Ighd2-4,Ighd2-5,Ighd2-6,Ighd2-7,Ighd2-8,Ighd3-1,Ighd3-2,Ighd4-1,Ighd5-1,Ighd5-2,Ighd5-3,Ighd5-4,Ighd5-5,Ighd5-6,Ighd5-7,Ighd5-8,Ighd6-1,Ighd6-2,Ighe,Ighg1,Ighg2b,Ighg2c,Ighg3,Ighj1,Ighj2,Ighj3,Ighj4,Ighm,Ighv1-1,Ighv1-10,Ighv1-11,Ighv1-12,Ighv1-13,Ighv1-14,Ighv1-15,Ighv1-16,Ighv1-17,Ighv1-17-1,Ighv1-18,Ighv1-19,Ighv1-19-1,Ighv1-2,Ighv1-20,Ighv1-21,Ighv1-21-1,Ighv1-22,Igh…	NC_000078.6:113256203-116009954	A0A075B6A3,A0A0A6YW14,A0A0G2JDD8,A0A0G2JDD5,F6W6U3,P01868,A0A0A6YVP0,F6TQW2,P03987,A0A0A6YVQ4,A0A0A6YWJ8,A0A0A6YWW9,A0A0A6YXC7,P01872,A0A0B4J1J6,A0A075B5T6,A0A075B5R6,A0A0A6YWI9,A0A075B5R8,A0A0A6YXJ9,A0A075B5I0,A0A0A6YXA5,A0A075B5U1,A0A0A6YXN4,A0A0A6YWX0,A0A075B5U6,A0A075B5U7,A0A075B5T1,A0A0A6YVW3,A0A075B5U9,A0A075B5V0,A0A0A6YWK5,A0A0A6YWN3,A0A075B5V2,A0A0A6YXT2,A0A0A6YW32,A0A075B5V5,A0A075B5T4,A…	immunoglobulin heavy constant alpha(Igha),immunoglobulin heavy constant delta(Ighd),immunoglobulin heavy diversity 1-1(Ighd1-1),immunoglobulin heavy diversity 5-7(Ighd5-7),Immunoglobulin heavy constant epsilon(Ighe),immunoglobulin heavy constant gamma 1 (G1m marker)(Ighg1),immunoglobulin heavy constant gamma 2B(Ighg2b),immunoglobulin heavy constant gamma 2C(Ighg2c),Immunoglobulin heavy constant g…	44.4577	26.2991	0.591553	-0.757418	0.0305
XLOC_021772	Il12rb1	NC_000074.6:70808358-70821875	Q60837	interleukin 12 receptor, beta 1(Il12rb1)	0.273013	0.640152	2.34477	1.22945	0.025
XLOC_022907	Il15	NC_000074.6:82331623-82403272	Q3U1Z6	interleukin 15(Il15)	0.283891	0.947818	3.33867	1.73927	0.00495	Bishnoi et al. PLoS One. 2015; 10: e0117282.
XLOC_018683	Il21r	NC_000073.6:125603250-125633570	Q3TAI3	interleukin 21 receptor(Il21r)	0.572546	1.18682	2.07288	1.05164	0.0426
XLOC_035608	Il3ra	NC_000080.6:14346000-14355493	P26952	interleukin 3 receptor, alpha chain(Il3ra)	1.52769	3.11516	2.03913	1.02796	0.0119
XLOC_019424	Irgc1	NC_000073.6:24431918-24445682	Q8C262	immunity-related GTPase family, cinema 1(Irgc1)	0.191096	0.729224	3.81601	1.93206	0.0277
XLOC_022402	Irs2	NC_000074.6:10985667-11054541	O88970	insulin receptor substrate 2(Irs2)	11.1085	16.0615	1.44587	0.531941	0.0246	Gupta et al. Mol. Neurobiol. 2018; 55: 8916-8935 / Pedrós et al. Biochim. Biophys. Acta. 2014; 1842: 1556-1566 / Tanokashira et al. Neural Regen. Res. 2019; 14: 1330-1334.
XLOC_035309	Isl1	NC_000079.6:116298256-116309721	B2ZUN4	ISL1 transcription factor, LIM/homeodomain(Isl1)	0.404651	0.941376	2.32639	1.21809	0.02655
XLOC_018735	Itgam	NC_000073.6:128062639-128118491	D6RJ73	integrin alpha M(Itgam)	4.60291	6.89154	1.49721	0.582281	0.0224	Efthymiou and Goate. Mol. Neurodegener. 2017; 12: 43.
XLOC_018737	Itgax	NC_000073.6:128129529-128150657	Q6KAS4	integrin alpha X(Itgax)	0.133618	1.61644	12.0975	3.59663	5e-05
XLOC_026607	Itgb2	NC_000076.6:77530328-77565681	M0QWA7	integrin beta 2(Itgb2)	2.46015	3.83016	1.55688	0.638657	0.0399	Mukherjee et al. Front. Neurosci. 2019; 13: 2.
XLOC_010882	Itgb3bp	NC_000070.6:99765401-99912785	Q9CQ82	integrin beta 3 binding protein (beta3-endonexin)(Itgb3bp)	1.65135	0.65698	0.397844	-1.32973	0.02975
XLOC_039547	Itgb5	NC_000082.6:33829664-33949338	G5E8F8	integrin beta 5(Itgb5)	15.9293	22.4668	1.41041	0.496114	0.03505
XLOC_022947	Junb	NC_000074.6:84976908-84978748	Q569U6	jun B proto-oncogene(Junb)	47.908	76.837	1.60384	0.681534	0.00245
XLOC_029486	Kcnh6	NC_000077.6:105994418-106035595	Q32ME0	potassium voltage-gated channel, subfamily H (eag-related), member 6(Kcnh6)	3.88651	5.70736	1.46851	0.554347	0.0298
XLOC_048017	Kdm5d	NC_000087.7:897638-943813	Q8BQM3	lysine (K)-specific demethylase 5D(Kdm5d)	0	2.47808		inf	5e-05
XLOC_030286	Kdm6b	NC_000077.6:69398507-69418147	Q5NCY0	KDM1 lysine (K)-specific demethylase 6B(Kdm6b)	4.67614	6.76395	1.44648	0.532548	0.02725
XLOC_010634	Klf4	NC_000070.6:55527136-55532475	B7ZCH2	Kruppel-like factor 4 (gut)(Klf4)	1.69595	2.88404	1.70055	0.765995	0.026	Li et al. Neurosci. Lett. 2017; 643: 131-137.
XLOC_036861	Klhl33	NC_000080.6:50888580-50897652	G3UW92	kelch-like 33(Klhl33)	4.32707	2.24256	0.518263	-0.94824	0.0117
XLOC_017930	Klk1b22	NC_000073.6:44112672-44116922	P15948	kallikrein 1-related peptidase b22(Klk1b22)	0.419663	0	0	-inf	0.00185
XLOC_018967	Lair1	NC_000073.6:4005881-4073644	Q8BG84	leukocyte-associated Ig-like receptor 1(Lair1)	1.35765	2.32882	1.71533	0.778493	0.0135
XLOC_009938	Laptm5	NC_000070.6:130906050-130936148	F8WH95	lysosomal-associated protein transmembrane 5(Laptm5)	13.0431	22.824	1.74989	0.807261	0.00075	Nam et al. Biochim. Biophys. Acta Mol. Basis Dis. 2018; 1864: 152-161.
XLOC_024728	Lars2	NC_000075.6:123366915-123462666	Q8VDC0	leucyl-tRNA synthetase, mitochondrial(Lars2)	261.645	179.291	0.685245	-0.545309	0.01105
XLOC_014039	Lat2	NC_000071.6:134600037-134619783	A0A0J9YVD5	linker for activation of T cells family, member 2(Lat2)	0.705128	1.85272	2.62749	1.39368	0.0058
XLOC_031039	Lgals3bp	NC_000077.6:118392751-118401931	E9Q5X5	lectin, galactoside-binding, soluble, 3 binding protein(Lgals3bp)	7.83224	15.246	1.94657	0.96093	0.00025
XLOC_026395	Lilrb4a	NC_000076.6:51490883-51496613	Q64281	leukocyte immunoglobulin-like receptor, subfamily B, member 4A(Lilrb4a)	0.168551	0.64855	3.8478	1.94403	0.0162
XLOC_010825	LOC102633497	NC_000070.6:91211531-91246042	ncRNA		0.644237	1.05748	1.64145	0.714965	0.03045
XLOC_043862	LOC102635912	NC_000084.6:49979426-50093229	ncRNA		0.461165	0.964169	2.09072	1.064	0.0497
XLOC_015766	LOC105242595	NC_000072.6:6749482-6758922	ncRNA		0.556659	0.218264	0.392096	-1.35072	0.02065
XLOC_001296	LOC108167327	NC_000067.6:191261728-191284325	ncRNA		0.727544	0.291018	0.400001	-1.32193	0.02885
XLOC_023592	LOC108167352	NC_000075.6:4138745-4182511	ncRNA		0	0.443384		inf	0.02765
XLOC_001294	LOC108167755	NC_000067.6:191120901-191125328	ncRNA		5735.87	4122.92	0.718796	-0.476344	0.0294
XLOC_028427	LOC108167861	NC_000077.6:20142578-20142790	ncRNA		0	0.890889		inf	0.02765
XLOC_037014	LOC108168164	NC_000080.6:60186157-60197143	ncRNA		0.115979	0.720501	6.21234	2.63513	0.0476
XLOC_048436	LOC108168645	NC_000087.7:90836781-90843905	ncRNA		1.01108	0.298042	0.294776	-1.76231	0.03055
XLOC_011324	LOC108168981	NC_000070.6:137171296-137178084	ncRNA		0.435469	0.213465	0.490196	-1.02857	0.04035
XLOC_015601	LOC108169200	NC_000072.6:133701185-133719651	ncRNA		0	28.5994		inf	0.02765
XLOC_014733	Lrguk	NC_000072.6:34022413-34134034	Q8BR18	leucine-rich repeats and guanylate kinase domain containing(Lrguk)	0.910835	0.548825	0.602552	-0.730845	0.0487
XLOC_040031	Lrrc74b	NC_000082.6:17544464-17561463	Q14BP6	leucine rich repeat containing 74B(Lrrc74b)	1.15194	0.385416	0.33458	-1.57958	0.0054	Bergen et al. BMC Genomics 2015; 16: 956.
XLOC_033620	Ly86	NC_000079.6:37345344-37419036	O88188	lymphocyte antigen 86(Ly86)	5.91053	9.85088	1.66667	0.736966	0.0336	Castillo et al. Sci Rep. 2017; 7: 17762.
XLOC_003329	Lypd6b	NC_000068.7:49787354-49948849	Q9D7F2	LY6/PLAUR domain containing 6B(Lypd6b)	4.51058	6.97911	1.54728	0.629731	0.02765
XLOC_027966	Lyz2	NC_000076.6:117277540-117282272	A0A077S2U6	lysozyme 2(Lyz2)	7.74041	14.2747	1.84418	0.882981	0.00525
XLOC_045197	Mamdc2	NC_000085.6:23299929-23448498	Q3U4I9	MAM domain containing 2(Mamdc2)	0.187437	0.968433	5.16671	2.36925	0.00115
XLOC_010417	Manea	NC_000070.6:26324505-26346652	A8Y5Q7	mannosidase, endo-alpha(Manea)	7.43543	4.46719	0.600798	-0.735048	0.00655
XLOC_030858	Map3k14	NC_000077.6:103218592-103267401	Q544K4	mitogen-activated protein kinase kinase kinase 14(Map3k14)	1.47046	2.53301	1.7226	0.784584	0.01455
XLOC_039515	Mfi2	NC_000082.6:31878493-31899020	Q9R0R1	antigen p97 (melanoma associated) identified by monoclonal antibodies 133.2 and 96.5(Mfi2)	0.40874	0.157846	0.386177	-1.37266	0.0333
XLOC_016895	Mgp	NC_000072.6:136872434-136875805	P19788	matrix Gla protein(Mgp)	26.6036	43.8466	1.64815	0.720846	0.0116
XLOC_046772	Mid1	NC_000086.7:169685198-169990798	Q3UXC7	midline 1(Mid1)	2.09189	0.880509	0.420916	-1.2484	0.01675	Schweiger et al. Sci. Rep. 2017; 7: 13753.
XLOC_026682	Midn	NC_000076.6:80148238-80158368	D3Z1J8	midnolin(Midn)	13.6502	19.5608	1.433	0.519041	0.02465
XLOC_017437	Mill2	NC_000073.6:18839955-18869696	Q8HWE6	MHC I like leukocyte 2(Mill2)	0.625173	1.28583	2.05676	1.04037	0.0281
XLOC_029497	Milr1	NC_000077.6:106750651-106780011	B7ZP19	mast cell immunoglobulin like receptor 1(Milr1)	0.114441	0.609877	5.32918	2.41391	0.01605	Khayer et al. PLoS One 2017; 12: e0184697.
XLOC_032118	Mir379	NC_000078.6:109709059-109709125	microRNA	microRNA 379	0	92.3413		inf	0.03995
XLOC_032134	Mir654	NC_000078.6:109723217-109723301	microRNA	microRNA 654	0	61.2379		inf	0.021
XLOC_006939	Mlf1	NC_000069.6:67374096-67400000	Q3V042	myeloid leukemia factor 1(Mlf1)	1.71389	0.321347	0.187496	-2.41507	0.009
XLOC_012845	Mlxipl	NC_000071.6:135089890-135138424	H9U1Q1	MLX interacting protein-like(Mlxipl)	0.974338	1.61629	1.65886	0.730192	0.0452
XLOC_044464	Mpeg1	NC_000085.6:12460708-12465285	A1L314	macrophage expressed gene 1(Mpeg1)	5.7574	12.4845	2.16843	1.11665	5e-05
XLOC_026534	Mrln	NC_000076.6:70204663-70219711	Q9CV60	myoregulin(Mrln)	0.428389	0	0	-inf	0.04435
XLOC_003705	Mybpc3	NC_000068.7:91118113-91136516	Q3UIK0	myosin binding protein C, cardiac(Mybpc3)	0.50457	0.239088	0.473845	-1.07751	0.04755	Broce et al. Acta Neuropathol. 2019; 137: 209-226 / Katsumata et al. Neurobiol. Aging 2019; 74: 135-146.
XLOC_042505	Myl12a	NC_000083.6:70993792-71002533	Q9D6E6	myosin, light chain 12A, regulatory, non-sarcomeric(Myl12a)	27.7935	18.2595	0.65697	-0.606103	0.02405
XLOC_018707	Mylpf	NC_000073.6:127208847-127214288	A0A0U1RP93	myosin light chain, phosphorylatable, fast skeletal muscle(Mylpf)	0.571012	1.69188	2.96295	1.56703	0.0372
XLOC_041138	Myo1f	NC_000083.6:33555706-33607764	Q8CG29	myosin IF(Myo1f)	1.20879	2.10459	1.74107	0.799975	0.02385	Mukherjee et al. Front. Neurosci. 2019; 13: 2.
XLOC_020227	Myo7a	NC_000073.6:98051045-98119524	D3YUT5	myosin VIIA(Myo7a)	2.74298	5.11122	1.86338	0.897925	0.00035
XLOC_001010	Myoc	NC_000067.6:162639149-162658430	O70624	myocilin(Myoc)	5.59124	14.7605	2.63993	1.4005	5e-05
XLOC_028070	Nab2	NC_000076.6:127642038-127666703	Q61127	Ngfi-A binding protein 2(Nab2)	18.1327	26.6006	1.467	0.552867	0.03835	Killick et al. Mol. Psychiatry. 2014; 19: 88-98.
XLOC_000935	Ncf2	NC_000067.6:152800152-152836990	O70145	neutrophil cytosolic factor 2(Ncf2)	0.983096	2.39825	2.43949	1.28658	0.00225
XLOC_037935	Ncf4	NC_000081.6:78244163-78262582	B6DT57	neutrophil cytosolic factor 4(Ncf4)	0.608406	1.45547	2.39227	1.25838	0.0382
XLOC_018090	Ndn	NC_000073.6:62337786-62423821	P25233	necdin(Ndn)	148.299	73.9604	0.498725	-1.00368	5e-05
XLOC_011124	Ndufs5	NC_000070.6:123712709-123718186	B1ARW4	NADH dehydrogenase (ubiquinone) Fe-S protein 5(Ndufs5)	79.7153	116.623	1.46299	0.548922	0.03035
XLOC_044976	Neat1	NC_000085.6:5824707-5845480	ncRNA	nuclear paraspeckle assembly transcript 1 (non-protein coding)	21.0974	31.9659	1.51516	0.599465	0.01055	Wang et al. Cell Mol. Life Sci. 2019; 76: 3005-3018 / Spreafico et al. Int. J. Mol. Sci. 2018; 19: 2022.
XLOC_017725	Nfkbid	NC_000073.6:30421727-30428748	Q2TB02	nuclear factor of kappa light polypeptide gene enhancer in B cells inhibitor, delta(Nfkbid)	0.958736	1.77633	1.85278	0.889697	0.0363	Kuwata et al. Immunity 2006; 24: 41-51 / Hirotani et al. J. Immunol. 2005; 174: 3650-3657 / Annemann et al. Immunol. Lett. 2016; 171: 26-35.
XLOC_032588	Nkx2-1	NC_000078.6:56531934-56536908		NK2 homeobox 1	0.172339	0.509156	2.95439	1.56285	0.0457
XLOC_035324	Nnt	NC_000079.6:119335526-119409257	Q922E1	nicotinamide nucleotide transhydrogenase(Nnt)	4.40482	6.74382	1.53101	0.614482	0.02505	Ghosh et al. Aging Cell 2014; 13: 631-640.
XLOC_021974	Nod2	NC_000074.6:88647279-88688474	Q2PZA2	nucleotide-binding oligomerization domain containing 2(Nod2)	0.143316	0.397531	2.77381	1.47187	0.0216
XLOC_044942	Npas4	NC_000085.6:4984352-5001929	Q8BGD7	neuronal PAS domain protein 4(Npas4)	7.07096	10.1374	1.43367	0.519704	0.0412	Piras et al. Hippocampus 2017; 27: 784-793 / Miyashita et al. Transl. Psychiatry. 2014; 4: e396.
XLOC_038215	Nr4a1	NC_000081.6:101254212-101274795	P12813	nuclear receptor subfamily 4, group A, member 1(Nr4a1)	52.3901	88.4901	1.68906	0.756222	0.0004	Jeanneteau et al. J. Neurosci. 2018; 38: 1335-1350 / Zhao et al. Genes Dis. 2018; 5: 342-348.
XLOC_009323	Nr4a3	NC_000070.6:48044888-48086447	A2VCP6	nuclear receptor subfamily 4, group A, member 3(Nr4a3)	6.35412	14.3201	2.25367	1.17228	0.0003
XLOC_027360	Nt5dc1	NC_000076.6:34303608-34418589	Q8C5P5	5'-nucleotidase domain containing 1(Nt5dc1)	1.11254	0.448659	0.403274	-1.31017	0.03305
XLOC_017996	Ntn5	NC_000073.6:45677685-45694632	Q3UQ22	netrin 5(Ntn5)	4.44951	7.2757	1.63517	0.70944	0.02955
XLOC_008143	Ntrk1	NC_000069.6:87778243-87795242	Q3UFB7	neurotrophic tyrosine kinase, receptor, type 1(Ntrk1)	0.591208	1.13468	1.91926	0.940543	0.04845	Canu et al. Int. J. Mol. Sci. 2017; 18 / Cozza et al. J. Alzheimers Dis. 2008; 15: 61-70 / Counts et al. Ann Neurol. 2004; 56: 520-531.
XLOC_030265	Odf4	NC_000077.6:68921695-68927522	G3UX65	outer dense fiber of sperm tails 4(Odf4)	0.177615	0.760499	4.28173	2.0982	0.01625
XLOC_008422	Olfml3	NC_000069.6:103735393-103738001	Q8BK62	olfactomedin-like 3(Olfml3)	9.1429	14.6423	1.60149	0.679415	0.0136
XLOC_028616	Olfr1393	NC_000077.6:49269314-49281429	Q8VFA7	olfactory receptor 1393(Olfr1393)	0.17664	0.719149	4.07127	2.02547	0.03545
XLOC_000286	Osgepl1	NC_000067.6:53312891-53332724	Q6PEB4	O-sialoglycoprotein endopeptidase-like 1(Osgepl1)	6.83712	4.15955	0.608378	-0.716961	0.0441
XLOC_004048	Oxt	NC_000068.7:130574519-130577054	I3PGM0	oxytocin(Oxt)	2.0711	0.23657	0.114224	-3.13006	0.04555
XLOC_005807	Pak7	NC_000068.7:136081087-136387967	Q3V2Z3	p21 protein (Cdc42/Rac)-activated kinase 7(Pak7)	17.6205	12.4883	0.708737	-0.496678	0.0335
XLOC_037233	Pcdh20	NC_000080.6:88464746-88471396	Q8R1A3	protocadherin 20(Pcdh20)	6.12579	3.95673	0.645913	-0.630589	0.0144
XLOC_001921	Per2	NC_000067.6:91415976-91459402	O54943	period circadian clock 2(Per2)	5.8218	9.28108	1.59419	0.672827	0.00455	Oyegbami et al. Curr. Alzheimer Res. 2017; 14: 850-860 / Stevanovic et al. Exp. Neurol. 2017; 294: 58-67 / Wu et al. Neurosci. Lett. 2018; 676: 13-18 / Kent et al. Neurobiol. Aging 2019; 78: 74-86 / Duncan et al. Exp. Neurol. 2012; 236: 249-258.
XLOC_017438	Pglyrp1	NC_000073.6:18884689-18890438	O88593	peptidoglycan recognition protein 1(Pglyrp1)	6.61711	2.9954	0.452675	-1.14345	0.02105
XLOC_041075	Pi16	NC_000083.6:29318795-29328903	F6QYZ5	peptidase inhibitor 16(Pi16)	0.287678	0.747416	2.5981	1.37746	0.04745
XLOC_013300	Pisd	NC_000071.6:32720390-32785636	Q505E1	phosphatidylserine decarboxylase(Pisd)	36.1549	20.9559	0.579614	-0.786836	0.00275
XLOC_012040	Pisd	NC_000071.6:32720390-32785636	Q505E1	phosphatidylserine decarboxylase(Pisd)	10.3349	2.68047	0.259361	-1.94697	0.0131
XLOC_024399	Plscr2	NC_000075.6:92275601-92297752	Q9DCW2	phospholipid scramblase 2(Plscr2)	0.274505	0.838142	3.05329	1.61036	0.02365
XLOC_015887	Plxna4	NC_000072.6:32144542-32588192	Q80UG2	plexin A4(Plxna4)	8.58493	13.7551	1.60224	0.680085	0.0018	Kang et al. Hum. Mol. Genet. 2016;25(16): 3467-3475 / Han et al. Front. Neurosci. 2018; 12: 946.
XLOC_025621	Ppm1m	NC_000075.6:106194952-106199233	F6V5B0	protein phosphatase 1M(Ppm1m)	11.8537	17.7608	1.49833	0.583363	0.02455
XLOC_017407	Prkd2	NC_000073.6:16842901-16870461	Q3V3F5	protein kinase D2(Prkd2)	1.54572	3.12997	2.02493	1.01787	0.00515
XLOC_002335	Prrx1	NC_000067.6:163245118-163313705	Q9D861	paired related homeobox 1(Prrx1)	0.761265	1.34718	1.76966	0.823472	0.0275
XLOC_016700	Ptpn6	NC_000072.6:124720706-124738709	G3UYY5	protein tyrosine phosphatase, non-receptor type 6(Ptpn6)	2.17567	3.94893	1.81504	0.86	0.01295
XLOC_002169	Ptprc	NC_000067.6:138062858-138175756	S4R1M0	protein tyrosine phosphatase, receptor type, C(Ptprc)	0.750134	1.47175	1.96198	0.972308	0.00655	Mukherjee et al. Front. Neurosci. 2019; 13: 2.
XLOC_019328	Pvr	NC_000073.6:19903577-19921143	Q8BVF6	poliovirus receptor(Pvr)	2.28391	4.03357	1.76608	0.820549	0.0152
XLOC_042067	Rasal3	NC_000083.6:32390660-32404808	Q8C2K5	RAS protein activator like 3(Rasal3)	0.664623	1.39915	2.10518	1.07394	0.0106
XLOC_024436	Rbp1	NC_000075.6:98422960-98446551	Q58EU7	retinol binding protein 1, cellular(Rbp1)	3.29496	6.24536	1.89543	0.922521	0.0018
XLOC_032014	Rin3	NC_000078.6:102282828-102390854	Q3U3Y6	Ras and Rab interactor 3(Rin3)	0.867782	1.47643	1.70138	0.766709	0.04295	Xu et al. Traffic. 2018; 19: 253-262 / Juul Rasmussen et al. Eur. J. Epidemiol. 2019; 34: 579-590 / Kunkle et al. JAMA Neurol. 2017; 74: 1113-1122.
XLOC_006716	Rpl22l1	NC_000069.6:28805443-28807424	Q0VBA4	ribosomal protein L22 like 1(Rpl22l1)	35.6147	21.8508	0.613533	-0.704785	0.02825
XLOC_023084	Rrad	NC_000074.6:104628065-104631367	Q6PGA2	Ras-related associated with diabetes(Rrad)	0.713295	1.59408	2.23481	1.16015	0.03225
XLOC_032043	Serpina3m	NC_000078.6:104387156-104394259	Q03734	serine (or cysteine) peptidase inhibitor, clade A, member 3M(Serpina3m)	0	1.57347		inf	5e-05
XLOC_032044	Serpina3n	NC_000078.6:104406697-104414334	G3X8T9	serine (or cysteine) peptidase inhibitor, clade A, member 3N(Serpina3n)	5.1602	28.1363	5.45256	2.44693	5e-05
XLOC_037132	Sftpc	NC_000080.6:70520940-70524081	Q6P8P8	surfactant associated protein C(Sftpc)	2.47091	0.812799	0.328947	-1.60407	0.0266
XLOC_028519	Sh3pxd2b	NC_000077.6:32347772-32428183	A2AAY5	SH3 and PX domains 2B(Sh3pxd2b)	2.59349	3.70699	1.42934	0.515355	0.04445
XLOC_042055	Sik1	NC_000083.6:31844249-31855792	Q8C313	salt inducible kinase 1(Sik1)	4.00362	6.96084	1.73864	0.797956	0.00255
XLOC_000443	Slc11a1	NC_000067.6:74375013-74386057	A0A087WNR0	solute carrier family 11 (proton-coupled divalent metal ion transporters), member 1(Slc11a1)	1.39414	3.32978	2.38841	1.25605	0.0013	Jamieson et al. Neurosci. Lett. 2005; 374: 124-128.
XLOC_010369	Slc26a7	NC_000070.6:14502429-14621973	A2AJZ5	solute carrier family 26, member 7(Slc26a7)	0.379285	0.842863	2.22224	1.15202	0.03745
XLOC_010217	Slc2a5	NC_000070.6:150119275-150144262	Q9WV38	solute carrier family 2 (facilitated glucose transporter), member 5(Slc2a5)	1.29408	2.44333	1.88808	0.916914	0.0166
XLOC_024975	Slc37a2	NC_000075.6:37229148-37255738	Q9WU81	solute carrier family 37 (glycerol-3-phosphate transporter), member 2(Slc37a2)	0.703664	1.42298	2.02224	1.01595	0.0077
XLOC_035971	Slc39a2	NC_000080.6:51893055-51896745	E0CY93	solute carrier family 39 (zinc transporter), member 2(Slc39a2)	2.26069	4.48673	1.98467	0.988903	0.00995
XLOC_025819	Slc6a20a	NC_000075.6:123636138-123679066	F6WK13	solute carrier family 6 (neurotransmitter transporter), member 20A(Slc6a20a)	6.85035	10.0096	1.46118	0.547132	0.0463
XLOC_029140	Slfn5	NC_000077.6:82911252-82964855	Q3V3J5	schlafen 5(Slfn5)	0.869169	1.42752	1.6424	0.715805	0.0471
XLOC_039017	Smagp	NC_000081.6:100621338-100636940	Q99KC7	small cell adhesion glycoprotein(Smagp)	0.881195	2.19842	2.49482	1.31894	0.02805
XLOC_016169	Snca	NC_000072.6:60731572-60829855	O55042	synuclein, alpha(Snca)	192.878	94.1797	0.488286	-1.0342	5e-05	Wong and Krainc. Nat Med. 2017; 23: 1-13.
XLOC_019943	Snhg14	NC_000073.6:59969576-59974431		small nucleolar RNA host gene 14	3.16836	1.91873	0.605591	-0.723587	0.04735
XLOC_012494	Spp1	NC_000071.6:104435110-104441053	Q3UZY3	secreted phosphoprotein 1(Spp1)	4.14867	6.66806	1.60728	0.684619	0.04075	Sala Frigerio et al. Cell Rep. 2019; 27: 1293-1306 / Rentsendorj et al. Brain Behav. Immun. 2018; 67: 163-180 / Yin et al. Neurobiol. Aging 2017; 55: 115-122.
XLOC_024928	St14	NC_000075.6:31088589-31131882	P56677	suppression of tumorigenicity 14 (colon carcinoma)(St14)	0.12165	0.711419	5.84808	2.54797	0.0021	Lanchec et al. J Biol Chem. 2017; 292: 20669-20682 / Yin et al. Neurobiol. Aging 2017; 55: 115-122.
XLOC_012390	Stbd1	NC_000071.6:92603050-92606579	A0A0J9YUR6	starch binding domain 1(Stbd1)	2.92253	0.878956	0.300752	-1.73335	0.0006
XLOC_038318	Sub1	NC_000081.6:11981335-11996035	P11031	SUB1 homolog (S. cerevisiae)(Sub1)	34.3637	25.152	0.731935	-0.450214	0.0442
XLOC_029626	Syngr2	NC_000077.6:117809666-117814286	H3BKU5	synaptogyrin 2(Syngr2)	3.94103	6.81531	1.72932	0.790208	0.0184
XLOC_011254	Sytl1	NC_000070.6:133253089-133263087	Q6KAP5	synaptotagmin-like 1(Sytl1)	2.78929	0.932949	0.334475	-1.58003	0.00125
XLOC_041163	Tap1	NC_000083.6:34187555-34197225	Q3TBA3	transporter 1, ATP-binding cassette, sub-family B (MDR/TAP)(Tap1)	0.912627	1.62799	1.78385	0.834993	0.03995
XLOC_039530	Tfrc	NC_000082.6:32608895-32632794	Q542D9	transferrin receptor(Tfrc)	22.3454	13.9411	0.623891	-0.680641	0.0026	Huang et al. Neurobiol. Aging 2014; 35: 1045-1054 / Lane et al. J. Alzheimers Dis. 2018; 64: S379-S395.
XLOC_003894	Thbs1	NC_000068.7:118111875-118127133	Q3TR40	thrombospondin 1(Thbs1)	0.749882	1.3131	1.75108	0.808245	0.0211	Kim et al. Sci. Rep. 2018; 8: 354 / Son et al. Neurobiol. Aging 2015; 36: 3214-3227 / Rama Rao et al. J. Neuropathol. Exp. Neurol. 2013; 72: 735-744 / Torres et al. Free Radic. Biol. Med. 2018; 114: 10-14.
XLOC_035121	Thbs4	NC_000079.6:92751585-92794818	Q9Z1T2	thrombospondin 4(Thbs4)	2.5602	5.62765	2.19813	1.13628	0.00015	Cagliani et al. Hum. Mutat. 2013; 34: 743-753.
XLOC_025254	Thsd4	NC_000075.6:59966930-60522174	Q9Z1T2	thrombospondin 4(Thbs4)	0.809299	1.73657	2.14577	1.1015	0.00055	Cagliani et al. Hum. Mutat. 2013; 34: 743-753.
XLOC_010532	Tln1	NC_000070.6:43531512-43562583	A2AIM2	talin 1(Tln1)	6.36664	10.6993	1.68053	0.748917	0.0009
XLOC_017606	Tmem145	NC_000073.6:25305994-25316196	Q8C4U2	transmembrane protein 145(Tmem145)	18.7588	26.6055	1.41829	0.504157	0.0313
XLOC_018991	Tmem238	NC_000073.6:4784784-4789560	Q9D7T0	transmembrane protein 238(Tmem238)	3.09035	1.49905	0.485075	-1.04372	0.04045
XLOC_035909	Tmem260	NC_000080.6:48446122-48520708	Q8BMD6	transmembrane protein 260(Tmem260)	2.75205	4.27439	1.55317	0.635211	0.02945
XLOC_003345	Tnfaip6	NC_000068.7:52038112-52056681	O08859	tumor necrosis factor alpha induced protein 6(Tnfaip6)	2.07214	4.24695	2.04955	1.03531	0.0087	Dyer et al. J. Biol. Chem. 2016; 291: 12627-12640 / Mittal et al. PNAS 2016; 113: E8151–E8158 / Sala et al. Gastroenterology 2015; 149: 163–176.e20.
XLOC_011439	Tnfrsf8	NC_000070.6:145268249-145315147	Q60846	tumor necrosis factor receptor superfamily, member 8(Tnfrsf8)	0.261339	0.746683	2.85714	1.51457	0.02505	Morris and Esiri. J. Neuroimmunol. 1998; 92: 85–97.
XLOC_035979	Trac,Traj1,Traj11,Traj12,Traj13,Traj14,Traj15,Traj16,Traj17,Traj18,Traj19,Traj2,Traj20,Traj21,Traj22,Traj23,Traj24,Traj25,Traj26,Traj27,Traj28,Traj29,Traj3,Traj30,Traj31,Traj32,Traj33,Traj34,Traj35,Traj36,Traj37,Traj38,Traj39,Traj4,Traj40,Traj41,Traj42,Traj43,Traj44,Traj45,Traj46,Traj47,Traj48,Traj49,Traj5,Traj50,Traj51,Traj52,Traj53,Traj54,Traj55,Traj56,Traj57,Traj58,Traj59,Traj6,Traj60,Traj61,T…	NC_000080.6:52427966-54224198	P01849,A0A0G2JE76,A0A0G2JDG3,A0A0G2JER2,A0A0G2JG86,A0A0G2JEK3,A0A0G2JEC1,A0A0G2JG46,A0A0G2JDX6,A0A0G2JDE4,A0A0G2JFK9,A0A0G2JG57,A0A0G2JDE9,A0A0G2JDS9,A0A0G2JEV8,A0A0G2JFP6,A0A0G2JGI7,A0A0G2JFL6,A0A0G2JFW3,A0A0G2JFV0,A0A0G2JFD7,A0A0G2JDP5,A0A0G2JDF0,A0A0G2JF50,A0A0G2JDY8,A0A0G2JGM3,A0A0G2JFU1,A0A0G2JGK9,A0A0G2JFM0,A0A0G2JDX5,A0A0G2JF02,A0A0G2JH15,A0A0G2JF06,A0A0G2JFN0,A0A0G2JE21,A0A0G2JE22,A0A0G2J…	T cell receptor alpha constant(Trac),T cell receptor alpha joining 11(Traj11),T cell receptor alpha joining 12(Traj12),T cell receptor alpha joining 13(Traj13),T cell receptor alpha joining 15(Traj15),T cell receptor alpha joining 16(Traj16),T cell receptor alpha joining 17(Traj17),T cell receptor alpha joining 18(Traj18),T cell receptor alpha joining 19(Traj19),T cell receptor alpha joining 2(Tr…	0.963185	1.76692	1.83446	0.875354	0.02155
XLOC_041404	Trem2	NC_000083.6:48346400-48352276	Q99NH8	triggering receptor expressed on myeloid cells 2(Trem2)	15.9119	35.3756	2.22322	1.15265	5e-05	Mukherjee et al. Front. Neurosci. 2019; 13: 2 / Ulland et al. Cell 2017; 170: 649-663 / Griciuc et al. Neuron 2019; 103: 820-835.
XLOC_020384	Trim12a	NC_000073.6:104299892-104324838	Q504P5	tripartite motif-containing 12A(Trim12a)	0.296084	1.15969	3.91676	1.96966	0.01065
XLOC_029229	Trim25	NC_000077.6:88999397-89020293	Q5SU71	tripartite motif-containing 25(Trim25)	1.20524	1.92223	1.59489	0.673464	0.0332
XLOC_036350	Trim52	NC_000080.6:106106197-106135862	Q8CDV4	tripartite motif-containing 52(Trim52)	0	0.506668		inf	0.0012
XLOC_017724	Tyrobp	NC_000073.6:30413787-30417582	Q3U419	TYRO protein tyrosine kinase binding protein(Tyrobp)	28.3471	64.6514	2.28071	1.18948	5e-05	Mukherjee et al. Front. Neurosci. 2019; 13: 2 / Pottier et al. Neurobiol. Aging. 2016; 48: 222.
XLOC_030258	Usp43	NC_000077.6:67854522-67922153	Q8BXF3	ubiquitin specific peptidase 43(Usp43)	2.6073	1.5981	0.612933	-0.706201	0.0267
XLOC_026112	Vip	NC_000076.6:5639192-5647617	A0A0R4J003	vasoactive intestinal polypeptide(Vip)	21.7875	14.2388	0.653531	-0.613675	0.0158
XLOC_001821	Wdfy1	NC_000067.6:79701431-79781445	Q8R3I5	WD repeat and FYVE domain containing 1(Wdfy1)	4.81872	8.88989	1.84487	0.883515	0.00895	Arisi et al. J. Alzheimers Dis. 2011; 24: 721-738.
XLOC_041796	Wdr27	NC_000083.6:14784828-14943151	Q8C5V5	WD repeat domain 27(Wdr27)	0.222652	0.494234	2.21976	1.1504	0.04205
XLOC_019548	Zfp14	NC_000073.6:30036356-30051937	Q8BR51	zinc finger protein 14(Zfp14)	2.53958	4.03114	1.58733	0.666597	0.02395
XLOC_041887	Zfp40	NC_000083.6:23173868-23193285	G3UVW7	zinc finger protein 40(Zfp40)	3.51981	1.98904	0.565099	-0.823422	0.0093
XLOC_034966	Zfp458	NC_000079.6:67225136-67269591	O88262	zinc finger protein 458(Zfp458)	0.94117	0.554353	0.589004	-0.763651	0.0391
XLOC_019044	Zfp772	NC_000073.6:7202121-7209998	Q32P06	zinc finger protein 772(Zfp772)	3.70504	2.33788	0.631	-0.664285	0.0422
