## Supplementary material for "E2F4 as a single multifactorial target against Alzheimer’s disease": Table S2

### Sheet: Srinivasan et al 2016
Upregulated	Microglia	Astrocytes	Neurons
C4b	C4b						Genes common between APP/PS2 and 5xFAD/E2F4DN
Aspg		Aspg					Unique genes in APP/PS2
Gfap		Gfap
Serpina3n		Serpina3n
Ptpn6	Ptpn6
Cd37	Cd37
Mpeg1	Mpeg1
Cd84	Cd84
Itgb2	Itgb2
Cd48	Cd48
Fam46c	Fam46c
Cd52	Cd52
Trem2	Trem2
Tyrobp	Tyrobp
Cd68	Cd68
Ctss	Ctss
Ly86	Ly86
Slc11a1	Slc11a1
Myo1f	Myo1f
Cd14	Cd14
C1qa	C1qa
C1qc	C1qc
Laptm5	Laptm5
Lyz2	Lyz2
Ctsd	Ctsd
Ctsz	Ctsz
Slc37a2	Slc37a2
Itgax	Itgax
Ccl6	Ccl6
Clec7a	Clec7a
St14	St14
Capg	Capg
Lgals3bp	Lgals3bp	Lgals3bp
Cst7	Cst7
Mamdc2	Mamdc2
Lilrb4	Lilrb4
Bcl3		Bcl3
Slc14a1		Slc14a1
A2m		A2m
LOC675521		LOC675521
C4a		C4a
Osmr		Osmr
Thy1			Thy1
C3ar1	C3ar1
Tlr7	Tlr7
Ctsc	Ctsc
Arl11	Arl11
Csf3r	Csf3r
Naip2	Naip2
Hexb	Hexb
Ptprt	Ptprt
Fcgr2b	Fcgr2b
Cd180	Cd180
AU020206	AU020206
Tbxas1	Tbxas1
Klhl6	Klhl6
Slc15a3	Slc15a3
Ly9	Ly9
Tlr2	Tlr2
Lag3	Lag3
Irf8	Irf8
Gpr84	Gpr84
Cybb	Cybb
Siglec5	Siglec5
Gpr65	Gpr65
Ch25h	Ch25h
Ccl3	Ccl3
Asb10	Asb10
Pdcd1	Pdcd1
Niacr1	Niacr1
Ccl4	Ccl4
Treml2	Treml2
Plau	Plau
Cd22	Cd22
Gpr183	Gpr183
Plek	Plek
LOC100861706	LOC100861706	LOC100861706
Cd9	Cd9	Cd9
Lgals3	Lgals3
Hpse	Hpse
Atp6v0d2	Atp6v0d2
Rab7b	Rab7b
Ctse	Ctse
Gpnmb	Gpnmb
